# A BRRF1-CCR4-NOT axis underlies conserved transcriptome-wide loss of splicing fidelity during gammaherpesvirus reactivation

**DOI:** 10.64898/2026.05.20.726682

**Authors:** Trang T Nguyen, Anandita Ghosh, Nadeeshika Wickramarachchige-Dona, Tina M O’Grady, Claire Roberts, Eman Ishaq, Jordan Bass, Meggie Lam, Melody Baddoo, Nathan A Ungerleider, Nick Van Otterloo, Jia Wang, Qian Zhang, Hong Liu, Yan Dong, Rolf Renne, Truong D Nguyen, Erik K Flemington

## Abstract

Gammaherpesvirus reactivation drives a collapse of host mRNA splicing fidelity that extends across the transcriptome, with exon skipping affecting up to ∼57% of expressed genes, exceeding the effects of depletion of any of 186 splicing factors. Combining five Epstein-Barr virus (EBV) and Kaposi’s sarcoma-associated herpesvirus (KSHV) reactivation systems across B cell and epithelial models with deep poly(A)+ RNA sequencing of purified lytic cells, we find that most induced isoforms are predicted to undergo nonsense-mediated decay or to lose conserved protein domains, broadly compromising cell cycle, innate immune and RNA-processing pathways. The phenotype arises independently of viral DNA replication, indicating early host remodeling. A screen of EBV early genes identifies BRRF1 as a key driver: through a CIY(Y/E) motif conserved in KSHV ORF49, BRRF1 engages the nuclear CCR4-NOT complex through its CNOT9 and CNOT1 subunits, hijacking this canonically cytoplasmic deadenylation hub for nuclear disruption of host splicing.
