## Supplemental Table S1 for "A BRRF1-CCR4-NOT axis underlies conserved transcriptome-wide loss of splicing fidelity during gammaherpesvirus reactivation"

### Sheet: Functional impact of IIS 
geneSymbol	chr	exonStart_0base	exonEnd	upstreamEE	downstreamES	FDR	IncLevelDifference	Frameshift	Potential domains lost from frameshift/Overlap of SE sequence with domains (Pfam)
1) Sensing (pattern recognition / innate sensors)
NLRP1	chr17	5533896	5533988	5532984	5539414	0	-0.726	yes	FIIND, UPA-FIIND, CARD
		5536850	5536940			0	-0.537
		5558338	5560020	5553556	5581858	0	-0.213	yes	NACHT, WHD_NOD2, NLRC4_HD2, FIIND,UPA-FIIND, CARD
		5558338	5560036			0	-0.212
		5558338	5560043			0	-0.204
DHX58	chr17	42103607	42103798	42102312	42104765	0.00038132	-0.222	yes	RIG-I_C-RD
2) Signal transduction (adaptors, kinases, transcription factors, core pathway regulators)
NF-κB / IKK axis
IKBKB	chr8	42306342	42306432	42305275	42314321	0	-0.149	yes	Pkinase, IKKbetaNEMObind, IKBKB_SDD
		42308900	42309025			0	-0.145
		42317709	42317771	42316904	42319269	0	-0.742	yes	IKKbetaNEMObind, IKBKB_SDD
		42318551	42318675			0	-0.237
		42317656	42317771			0	-0.189
		42319584	42319646	42319421	42320734	0	-0.265	yes	IKKbetaNEMObind, IKBKB_SDD
		42320734	42320844			0.0001009	-0.126
		42321895	42321945	42320844	42322346	0	-0.124	no	IKBKB_SDD
		42322053	42322153			0	-0.114
		42329123	42329187	42326097	42330913	0	-0.128	no	IKKbetaNEMObind
CHUK	chr10	100219007	100219132	100218825	100219269	0	-0.162	yes	IKKbetaNEMObind, IKBKB_SDD
NFKB1	chr4	102613424	102613581	102612606	102616433	0	-0.131	no	Death
NFKBIZ	chr3	101857072	101857183	101855902	101857291	0	-0.543	no
IRF / antiviral signaling axis
TBK1	chr12	64495981	64496089	64495604	64496366	0	-0.703	yes	TBK1_CCD1
		64495703	64495775			0	-0.295
		64495698	64495772			0	-0.281
		64495698	64495775			0	-0.113
TANK	chr2	161160948	161161104	161160822	161161284	0	-0.696	no	5'UTR
		161161812	161161907	161161412	161163113	0	-0.141
IRF3	chr19	49660712	49660844	49659833	49662424	0	-0.113	no
		49660712	49660828			0	-0.11
IRF1	chr5	132486250	132486373	132484075	132486556	0	-0.188	no
		132484361	132484497			0	-0.166
JAK/STAT cytokine signaling (innate + interferon signaling)
JAK1	chr1	64841555	64841601	64841339	64844063	0	-0.156	yes	PK_Tyr_Ser-Thr (JH1, JH2)
TYK2	chr19	10353527	10353646	10350968	10354041	0	-0.374	no	PK_Tyr_Ser-Thr (JH1)
		10351051	10351484			0	-0.216
		10353527	10353929			0	-0.193
		10351051	10351162			0	-0.137
		10361769	10361836	10354609	10362077	0.00038715	-0.14	yes	PK_Tyr_Ser-Thr (JH1, JH2)
		10364613	10364771	10362657	10365516	0	-0.187	yes	PK_Tyr_Ser-Thr (JH1, JH2); Jak1_Phl; SH2_1
		10364850	10365048			0	-0.17
STAT2	chr12	56351291	56351450	56351190	56354465	0	-0.148	no	STAT_alpha
STAT5B	chr17	42218722	42218878	42218330	42219311	0	-0.112	no	STAT_alpha
PRR / immune adaptor nodes
IRAK4	chr12	43771037	43771104	43768272	43771219	0	-0.116	no	Positive impact
CARD9	chr9	136364482	136365217	136364401	136366799	0.0004358	-0.159	no
		136364482	136366845	136364401	136367215	0.00019003	-0.156
NLRC5	chr16	57055435	57055519	57055094	57058971	0	-0.25	no
		57058064	57058148			0	-0.145
		57055432	57055519	57055094	57059466	0	-0.16
		57077942	57078020	57074683	57079049	0	-0.263
		57076818	57076902			0	-0.235
NEMP1	chr12	57064070	57064185	57063344	57064645	0	-0.115	yes
SLC15A4	chr12	128809942	128810053	128809473	128814774	0	-0.207	yes
		128809942	128810111			0	-0.184
Other signaling enzymes commonly used in innate pathways
PLCG1	chr20	41163202	41163275	41162725	41163377	0	-0.129	no	EF_HAND_2_PLCG
		41162957	41162992			0	-0.113
PLCG2	chr16	81740259	81740379	81739436	81755869	0	-0.121	no	3'UTR
PIK3CD	chr1	9717536	9717626	9716619	9718693	0	-0.103	no
		9723968	9724092	9723292	9724803	0	-0.105	no
Immune inhibitory/activation receptors (innate checkpoints; signal-modulating)
LILRB1	chr19	54631270	54631306	54630633	54631499	0	-0.495	no	none
		54631025	54631107			0	-0.397
		54631499	54631787	54630633	54631934	0	-0.317	no	Ig_2
		54631025	54631107	54630633	54631270	0	-0.167	no
		54633015	54633318	54632237	54636496	0	-0.205	yes	Ig
		54632463	54632760			0	-0.143
		54635556	54635609	54635296	54636496	0	-0.145	yes
PILRA	chr7	100373580	100373720	100367617	100374043	0.00028309	-0.202	no
CLEC4A	chr12	8129263	8129362	8125677	8136787	0.00049498	-0.182	no
Innate/cytokine receptors
IL17RA	chr22	17100354	17100481	17098887	17101995	0	-0.126	yes	IL17R_fnIII_D1; IL17R_fnIII_D2
IL6ST	chr5	55952249	55952351	55952075	55954809	0.000103	-0.126	no	none
RELT	chr11	73391143	73391223	73390921	73393836	0	-0.154	yes
TNFRSF10B	chr8	23028330	23028441	23027288	23028528	0	-0.216	yes	Death
		23027721	23027753			0	-0.151
3) Interferons
4) Induced by interferon (ISGs; commonly IFN-α/β and/or IFN-γ–responsive)
OAS2	chr12	112987037	112987083	112978785	112995295	0.00032687	-0.104	yes	OAS1_C; NTP_transf_2
IFI44	chr1	78662703	78662878	78659483	78663764	0.00015736	-0.173	no
SP100	chr2	230449560	230449710	230446902	230462434	0.00042417	-0.317	no
SP110	chr2	230172843	230172959	230172174	230177537	0	-0.171	no
SP140	chr2	230292645	230292788	230290564	230294270	0	-0.206	no	SAND
TAPBP	chr6	33303954	33303989	33301771	33304296	0	-0.242	no
		33304127	33304217			0	-0.105
ERAP2	chr5	96909579	96909764	96909117	96912636	0.00031904	-0.139	yes	ERAP1_C
		96909579	96909809			0.00046746	-0.123
NCOA7	chr6	125796679	125796797	125781371	125815290	0.00030077	-0.216	no

### Sheet: PFAM domains
1) Sensing (pattern recognition / innate sensors)
Protein	Accession	Name	Short Name	Source Database	Type	Integrated Into	Protein Accession	Protein Length	Matches
NLRP1	PF00560	Leucine Rich Repeat	LRR_1	pfam	repeat	IPR001611	q9c000	1473	809..829
	PF00619	Caspase recruitment domain	CARD	pfam	domain	IPR001315	q9c000	1473	1380..1461
	PF02758	PAAD/DAPIN/Pyrin domain	PYRIN	pfam	domain	IPR004020	q9c000	1473	9..83
	PF05729	NACHT domain	NACHT	pfam	domain	IPR007111	q9c000	1473	328..497
	PF13516	Leucine Rich repeat	LRR_6	pfam	repeat	IPR001611	q9c000	1473	863..886,921..943
	PF13553	Function to find	FIIND	pfam	domain	IPR025307	q9c000	1473	1092..1224
	PF17776	NLRC4 helical domain HD2	NLRC4_HD2	pfam	domain	IPR041267	q9c000	1473	623..733
	PF17779	NOD2 winged helix domain	WHD_NOD2	pfam	domain	IPR041075	q9c000	1473	567..613
	PF23679	UPA-FIIND domain	UPA-FIIND	pfam	domain	IPR025307	q9c000	1473	1231..1350
DHX58	PF00271	Helicase conserved C-terminal domain	Helicase_C	pfam	domain	IPR001650	q96c10	678	350..472
	PF04851	Type III restriction enzyme, res subunit	ResIII	pfam	family	IPR006935	q96c10	678	1..170
	PF11648	C-terminal domain of RIG-I	RIG-I_C-RD	pfam	domain	IPR021673	q96c10	678	552..667
	PF18119	RIG-I receptor C-terminal domain	RIG-I_C	pfam	domain	IPR041204	q96c10	678	216..343
2) Signal transduction (adaptors, kinases, transcription factors, core pathway regulators)
NF-κB / IKK axis
Protein	Accession	Name	Short Name	Source Database	Type	Integrated Into	Protein Accession	Protein Length	Matches
IKBKB	PF00069	Protein kinase domain	Pkinase	pfam	domain	IPR000719	o14920	756	16..290
	PF12179	I-kappa-kinase-beta NEMO binding domain	IKKbetaNEMObind	pfam	domain	IPR022007	o14920	756	706..742
	PF18397	IQBAL scaffold dimerization domain	IKBKB_SDD	pfam	domain	IPR041185	o14920	756	389..663
CHUK	PF00069	Protein kinase domain	Pkinase	pfam	domain	IPR000719	o15111	745	16..290
	PF12179	I-kappa-kinase-beta NEMO binding domain	IKKbetaNEMObind	pfam	domain	IPR022007	o15111	745	707..743
	PF18397	IQBAL scaffold dimerization domain	IKBKB_SDD	pfam	domain	IPR041185	o15111	745	386..659
NFKB1	PF00531	Death domain	Death	pfam	domain	IPR000488	p19838	968	818..891
	PF00554	Rel homology DNA-binding domain	RHD_DNA_bind	pfam	domain	IPR011539	p19838	968	44..242
	PF12796	Ankyrin repeats (3 copies)	Ank_2	pfam	repeat	IPR002110	p19838	968	586..680,683..747
	PF16179	Rel homology dimerisation domain	RHD_dimer	pfam	domain	IPR032397	p19838	968	251..352
NFKBIZ	PF12796	Ankyrin repeats (3 copies)	Ank_2	pfam	repeat	IPR002110	q9byh8	718	486..570,588..682
IRF / antiviral signaling axis
Protein	Accession	Name	Short Name	Source Database	Type	Integrated Into	Protein Accession	Protein Length	Matches
TBK1	PF00069	Protein kinase domain	Pkinase	pfam	domain	IPR000719	q9uhd2	729	13..232
	PF18394	TANK-binding kinase 1 coiled-coil domain 1	TBK1_CCD1	pfam	coiled_coil	IPR041309	q9uhd2	729	400..655
	PF18396	TANK binding kinase 1 ubiquitin-like domain	TBK1_ULD	pfam	domain	IPR041087	q9uhd2	729	308..395
	PF00605	Interferon regulatory factor transcription factor	IRF	pfam	domain	IPR001346	q14653	427	8..110
IRF3	PF10401	Interferon-regulatory factor 3	IRF-3	pfam	family	IPR019471	q14653	427	202..379
IRF1	PF00605	Interferon regulatory factor transcription factor	IRF	pfam	domain	IPR001346	p10914	325	7..112
JAK/STAT cytokine signaling (innate + interferon signaling)
Protein	Accession	Name	Short Name	Source Database	Type	Integrated Into	Protein Accession	Protein Length	Matches
JAK1	PF07714	Protein tyrosine and serine/threonine kinase	PK_Tyr_Ser-Thr	pfam	domain	IPR001245	p23458	1154	585..844,876..1147
	PF17887	Jak1 pleckstrin homology-like domain	Jak1_Phl	pfam	domain	IPR041381	p23458	1154	284..421
	PF18377	FERM F2 acyl-CoA binding protein-like domain	FERM_F2	pfam	domain	IPR041046	p23458	1154	147..277
	PF18379	FERM F1 ubiquitin-like domain	FERM_F1	pfam	domain	IPR041155	p23458	1154	38..128
	PF21990	SH2 domain	SH2_1	pfam	domain	IPR000980	p23458	1154	438..546
TYK2	PF07714	Protein tyrosine and serine/threonine kinase	PK_Tyr_Ser-Thr	pfam	domain	IPR001245	p29597	1187	590..866,898..1167
	PF17887	Jak1 pleckstrin homology-like domain	Jak1_Phl	pfam	domain	IPR041381	p29597	1187	285..432
	PF18377	FERM F2 acyl-CoA binding protein-like domain	FERM_F2	pfam	domain	IPR041046	p29597	1187	142..266
	PF18379	FERM F1 ubiquitin-like domain	FERM_F1	pfam	domain	IPR041155	p29597	1187	28..124
	PF21990	SH2 domain	SH2_1	pfam	domain	IPR000980	p29597	1187	450..553
STAT2	PF00017	SH2 domain	SH2	pfam	domain	IPR000980	p52630	851	578..648
	PF01017	STAT transcription factor, coiled-coil domain	STAT_alpha	pfam	domain	IPR013800	p52630	851	146..308
	PF02864	STAT protein, DNA binding domain	STAT_bind	pfam	domain	IPR013801	p52630	851	321..456
	PF02865	STAT protein, protein interaction domain	STAT_int	pfam	domain	IPR013799	p52630	851	2..122
	PF12188	Signal transducer and activator of transcription 2 C terminal	STAT2_C	pfam	domain	IPR022756	p52630	851	783..838
	PF21354	Signal transducer and activator of transcription, linker domain	STAT_linker	pfam	domain	IPR048988	p52630	851	482..557
STAT5B	PF00017	SH2 domain	SH2	pfam	domain	IPR000980	p51692	787	595..668
	PF01017	STAT transcription factor, coiled-coil domain	STAT_alpha	pfam	domain	IPR013800	p51692	787	146..324
	PF02864	STAT protein, DNA binding domain	STAT_bind	pfam	domain	IPR013801	p51692	787	336..469
	PF02865	STAT protein, protein interaction domain	STAT_int	pfam	domain	IPR013799	p51692	787	2..123
	PF21354	Signal transducer and activator of transcription, linker domain	STAT_linker	pfam	domain	IPR048988	p51692	787	492..574
PRR / immune adaptor nodes
Protein	Accession	Name	Short Name	Source Database	Type	Integrated Into	Protein Accession	Protein Length	Matches
CARD9	PF00619	Caspase recruitment domain	CARD	pfam	domain	IPR001315	q9h257	536	11..96
NLRC5	PF05729	NACHT domain	NACHT	pfam	domain	IPR007111	q86wi3	1866	222..382
	PF13516	Leucine Rich repeat	LRR_6	pfam	repeat	IPR001611	q86wi3	1866	870..890,1008..1025,1520..1543,1577..1595,1606..1627
	PF17776	NLRC4 helical domain HD2	NLRC4_HD2	pfam	domain	IPR041267	q86wi3	1866	514..628
	PF18461	Atypical caspase recruitment domain	Atypical_Card	pfam	domain	IPR041210	q86wi3	1866	1..95
	PF27514	NLRC5, helix-turn-helix domain	HTH_NLRC5	pfam	domain	IPR060333	q86wi3	1866	451..512
NEMP1	PF10225	NEMP family	NEMP	pfam	family	IPR019358	o14524	444	155..398
Other signaling enzymes commonly used in innate pathways
Protein	Accession	Name	Short Name	Source Database	Type	Integrated Into	Protein Accession	Protein Length	Matches
PLCG1	PF00017	SH2 domain	SH2	pfam	domain	IPR000980	p19174	1290	550..639,668..741
	PF00018	SH3 domain	SH3_1	pfam	domain	IPR001452	p19174	1290	797..843
	PF00168	C2 domain	C2	pfam	domain	IPR000008	p19174	1290	1090..1186
	PF00169	PH domain	PH	pfam	domain	IPR001849	p19174	1290	57..140
	PF00387	Phosphatidylinositol-specific phospholipase C, Y domain	PI-PLC-Y	pfam	family	IPR001711	p19174	1290	953..1067
	PF00388	Phosphatidylinositol-specific phospholipase C, X domain	PI-PLC-X	pfam	family	IPR000909	p19174	1290	322..465
	PF23329	PLCG EF-hand motif 1	EF_HAND_1_PLCG	pfam	domain	IPR056586	p19174	1290	146..220
	PF23583	PLCG EF-hand motif 2	EF_HAND_2_PLCG	pfam	domain	IPR057061	p19174	1290	243..313
PIK3CD	PF00454	Phosphatidylinositol 3- and 4-kinase	PI3_PI4_kinase	pfam	family	IPR000403	o00329	1044	774..990
	PF00613	Phosphoinositide 3-kinase family, accessory domain (PIK domain)	PI3Ka	pfam	repeat	IPR001263	o00329	1044	503..683
	PF00792	Phosphoinositide 3-kinase C2	PI3K_C2	pfam	domain	IPR002420	o00329	1044	339..449
	PF00794	PI3-kinase family, ras-binding domain	PI3K_rbd	pfam	domain	IPR000341	o00329	1044	176..280
	PF02192	PI3-kinase family, p85-binding domain	PI3K_p85B	pfam	family	IPR003113	o00329	1044	33..107
Immune inhibitory/activation receptors (innate checkpoints; signal-modulating)
Protein	Accession	Name	Short Name	Source Database	Type	Integrated Into	Protein Accession	Protein Length	Matches
LILRB1	PF00047	Immunoglobulin domain	ig	pfam	domain	IPR013151	q8nhl6	650	333..405
CLEC4A	PF00059	Lectin C-type domain	Lectin_C	pfam	domain	IPR001304	q9umr7	237	124..232
Innate/cytokine receptors
Protein	Accession	Name	Short Name	Source Database	Type	Integrated Into	Protein Accession	Protein Length	Matches
IL17RA	PF08357	SEFIR domain	SEFIR	pfam	family	IPR013568	q96f46	866	378..535
	PF16556	IL17RA/B, N-terminal domain	IL17R_fnIII_D1	pfam	domain	IPR032356	q96f46	866	36..187
	PF16578	IL17RD, second fnIII domain	IL17R_fnIII_D2	pfam	domain		q96f46	866	199..303
IL6ST	PF00041	Fibronectin type III domain	fn3	pfam	domain	IPR003961	p40189	918	224..315,524..601
	PF06328	Ig-like C2-type domain	Lep_receptor_Ig	pfam	domain	IPR010457	p40189	918	27..120
	PF25552	Leukemia inhibitory factor receptor D4 domain	LIFR_D4	pfam	domain		p40189	918	125..210
TNFRSF10B	PF00020	TNFR/NGFR cysteine-rich region	TNFR_c6	pfam	domain	IPR001368	o14763	440	97..137,139..178
	PF00531	Death domain	Death	pfam	domain	IPR000488	o14763	440	339..421
4) Induced by interferon (ISGs; commonly IFN-α/β and/or IFN-γ–responsive)
Protein	Accession	Name	Short Name	Source Database	Type	Integrated Into	Protein Accession	Protein Length	Matches
OAS2	PF01909	Nucleotidyltransferase domain	NTP_transf_2	pfam	domain	IPR002934	p29728	719	373..438
	PF10421	2'-5'-oligoadenylate synthetase 1, domain 2, C-terminus	OAS1_C	pfam	domain	IPR018952	p29728	719	154..337,497..684
IFI44	PF07534	TLDc domain	TLD	pfam	domain	IPR006571	q8tcb0	444	14..87
SP100	PF00505	HMG (high mobility group) box	HMG_box	pfam	domain	IPR009071	p23497	879	769..837
	PF01342	SAND domain	SAND	pfam	domain	IPR000770	p23497	879	599..675
	PF03172	HSR domain	HSR	pfam	domain	IPR004865	p23497	879	51..147
	PF09011	HMG-box domain	HMG_box_2	pfam	domain	IPR009071	p23497	879	698..752
SP110	PF01342	SAND domain	SAND	pfam	domain	IPR000770	q9hb58	689	458..532
	PF03172	HSR domain	HSR	pfam	domain	IPR004865	q9hb58	689	9..105
SP140	PF00439	Bromodomain	Bromodomain	pfam	domain	IPR001487	q13342	867	793..835
	PF00628	PHD-finger	PHD	pfam	domain	IPR019787	q13342	867	693..733
	PF01342	SAND domain	SAND	pfam	domain	IPR000770	q13342	867	584..660
	PF03172	HSR domain	HSR	pfam	domain	IPR004865	q13342	867	40..136
TAPBP	PF07654	Immunoglobulin C1-set domain	C1-set	pfam	domain	IPR003597	o15533	448	308..389
ERAP2	PF01433	Peptidase family M1 domain	Peptidase_M1	pfam	domain	IPR014782	q6p179	960	298..502
	PF11838	ERAP1-like C-terminal domain	ERAP1_C	pfam	domain	IPR024571	q6p179	960	620..938
	PF17900	Peptidase M1 N-terminal domain	Peptidase_M1_N	pfam	domain	IPR045357	q6p179	960	75..263
NCOA7	PF07654	Immunoglobulin C1-set domain	C1-set	pfam	domain	IPR003597	o15533	448	308..389
