## Supplemental Table S2 for "A BRRF1-CCR4-NOT axis underlies conserved transcriptome-wide loss of splicing fidelity during gammaherpesvirus reactivation"

### Sheet: Sheet1
Prediction of BRRF1 and each CCR4-NOT subunits
Interaction	ipTM	pTM
BRRF1-CNOT1	0.27	0.36
BRRF1-CNOT2	0.26	0.41
BRRF1-CNOT3	0.29	0.37
BRRF1-CNOT4	0.45	0.37
BRRF1-CNOT6	0.27	0.59
BRRF1-CNOT6L	0.13	0.53
BRRF1-CNOT7	0.26	0.55
BRRF1-CNOT8	0.16	0.5
BRRF1-CNOT9	0.75	0.8
BRRF1-CNOT10	0.17	0.52
BRRF1-CNOT11	0.15	0.39
BRRF1-RAVER1	0.21	0.36
ORF49-CNOT9	0.78	0.82
Accessing BRRF1 mutants structure and interaction with CNOT9
	ipTM	pTM
Y224A		0.8
C222A-I223A-Y224A-Y225A		0.8
Y224A - CNOT9	0.12	0.48
C222A-I223A-Y224A-Y225A - CNOT9	0.27	0.49
