## Supplemental Table S3 for "A BRRF1-CCR4-NOT axis underlies conserved transcriptome-wide loss of splicing fidelity during gammaherpesvirus reactivation"

### Sheet: Primers
Method	Gene	Primer sequence
RT-qPCR	CNOT1	5' TGGACAAGAACAGATAGACGCT 3'
		3' GAATGTCCCGTTTTTCAGGGT 5'
	CNOT9	5' GAGCGTTTCTCCCATGTTGC 3'
		3' GGGCAGAAGGCTCTTTGGAT 5'
	CNOT6	5' CTGTCCATCATGGGCGCTAA 3'
		3' CACAGCCATCAACATGTTTCCT 5'
	ACTB	5' CACTCTTCCAGCCTTCCTTC 3'
		3' GTACAGGTCTTTGCGGATGT 5'
PCR	PLCB3	5' ACTACGTCTGCCTGCGGAA 3'
		3' TGAGACCCCAGCTGCTGA 5'
	POLR2A	5' AGCGAATGTCTGTGACGGA 3'
		3' ACTCGCTCTGGACTCAGCA 5'
