## Supplemental File S1 for "A BRRF1-CCR4-NOT axis underlies conserved transcriptome-wide loss of splicing fidelity during gammaherpesvirus reactivation"

### Sheet: Sheet1
Analysis of Interacting Residues in the CDK2–CCNE1 Complex Using PyMOL
CDK2_residue	CCNE1_residue	distance_A
ILE49	MET234	3.94
TYR179	LEU267	3.91
SER53	LEU241	3.89
GLU42	LEU227	3.88
PRO155	LEU267	3.87
LEU37	LEU231	3.85
GLY43	GLU230	3.84
PHE152	TRP110	3.84
PRO155	TYR270	3.84
SER276	TRP110	3.83
TYR179	PRO268	3.83
LEU76	TRP239	3.81
HIS71	LEU231	3.77
PRO155	ASN251	3.74
ILE49	LYS201	3.71
PHE152	LEU266	3.7
PRO155	GLN255	3.7
LYS178	ALA353	3.67
PRO155	VAL265	3.67
PRO155	PRO268	3.66
SER120	GLU115	3.66
ILE49	LEU241	3.64
SER120	VAL116	3.61
ILE49	LEU202	3.6
SER53	SER242	3.6
VAL44	LEU231	3.6
THR41	LEU210	3.59
GLU57	SER242	3.57
SER181	LEU266	3.56
HIS121	ILE119	3.53
VAL44	GLU230	3.53
VAL44	MET234	3.51
GLU162	TYR206	3.5
LYS278	ASN112	3.5
PRO155	LEU266	3.5
VAL69	TRP239	3.5
SER120	ILE119	3.49
SER53	TRP239	3.49
VAL156	PRO268	3.49
ILE49	GLU230	3.48
ARG50	GLU204	3.44
TYR159	ILE205	3.4
HIS119	TRP110	3.39
ARG122	LEU244	3.34
VAL154	VAL265	3.34
THR182	TRP110	3.33
ILE52	TRP239	3.3
THR160	ILE205	3.3
SER276	SER109	3.28
VAL154	ASN251	3.27
GLY43	LEU227	3.22
GLU42	LYS209	3.21
VAL154	VAL252	3.21
GLU42	PHE197	3.2
SER46	LYS201	3.2
HIS71	LYS235	3.16
ARG50	LYS201	3.15
ARG157	HIS162	2.99
VAL156	LEU266	2.97
VAL44	LYS201	2.86
GLU42	LEU210	2.85
GLU42	LYS201	2.83
ARG50	LEU202	2.8
GLU57	LYS123	2.79
ARG150	GLU203	2.76
ARG122	MET120	2.75
LYS178	GLU355	2.55
ARG157	GLU203	2.52
GLU57	TYR127	2.39
