## Supplemental File S2 for "A BRRF1-CCR4-NOT axis underlies conserved transcriptome-wide loss of splicing fidelity during gammaherpesvirus reactivation"

### Sheet: RBPkd
Sample	SRA/ENSEMBL
HepG2_AATF_repl_2	SRR3469474
HepG2_AATF_repl_1	SRR3469475
HepG2_ABCF1_repl_1	SRR4422024
HepG2_ABCF1_repl_2	SRR4422025
HepG2_ACO1_repl_2	SRR4421895
HepG2_ACO1_repl_1	SRR4421896
HepG2_ADAR_repl_2	SRR4421330
HepG2_ADAR_repl_1	SRR4421331
HepG2_AGO1_repl_1	SRR3469496
HepG2_AGO1_repl_2	SRR3469497
HepG2_AKAP1_repl_2	SRR3469378
HepG2_AKAP1_repl_1	SRR3469379
HepG2_APOBEC3C_repl_2	SRR4422257
HepG2_APOBEC3C_repl_1	SRR4422258
HepG2_ATP5C1_repl_2	SRR4422178
HepG2_ATP5C1_repl_1	SRR4422179
HepG2_AUH_repl_1	ENCBS814XKA
HepG2_AUH_repl_2	ENCBS940BKH
HepG2_BCCIP_repl_2	SRR4421967
HepG2_BCCIP_repl_1	SRR4421968
HepG2_BOP1_repl_1	SRR4422467
HepG2_BOP1_repl_2	SRR4422468
HepG2_BUD13_repl_1	SRR4421718
HepG2_BUD13_repl_2	SRR4421719
HepG2_CALR_repl_2	SRR4422617
HepG2_CALR_repl_1	SRR4422618
HepG2_CCAR2_repl_2	SRR4421526
HepG2_CCAR2_repl_1	SRR4421527
HepG2_CELF1_repl_1	SRR4422169
HepG2_CELF1_repl_2	SRR4422170
HepG2_CIRBP_repl_2	SRR3469428
HepG2_CIRBP_repl_1	SRR3469429
HepG2_CKAP4_repl_2	SRR4421562
HepG2_CKAP4_repl_1	SRR4421563
HepG2_CPSF6_repl_1	SRR4422119
HepG2_CPSF6_repl_2	SRR4422120
HepG2_CPSF7_repl_2	SRR4421996
HepG2_CPSF7_repl_1	SRR4421997
HepG2_CSTF2T_repl_1	SRR3469578
HepG2_CSTF2T_repl_2	SRR3469579
HepG2_CSTF2_repl_2	SRR4422336
HepG2_CSTF2_repl_1	SRR4422337
HepG2_DAZAP1_repl_1	SRR3469552
HepG2_DAZAP1_repl_2	SRR3469553
HepG2_DAZAP1_repl_2	SRR4421504
HepG2_DAZAP1_repl_1	SRR4421505
HepG2_DDX19B_repl_2	SRR4421615
HepG2_DDX19B_repl_1	SRR4421616
HepG2_DDX1_repl_2	SRR4422654
HepG2_DDX1_repl_1	SRR4422655
HepG2_DDX21_repl_2	SRR3469480
HepG2_DDX21_repl_1	SRR3469481
HepG2_DDX24_repl_1	SRR3469442
HepG2_DDX24_repl_2	SRR3469443
HepG2_DDX27_repl_1	SRR4421480
HepG2_DDX27_repl_2	SRR4421481
HepG2_DDX27_repl_2	SRR4421482
HepG2_DDX28_repl_2	SRR4421496
HepG2_DDX28_repl_1	SRR4421497
HepG2_DDX3X_repl_1	SRR3469530
HepG2_DDX3X_repl_2	SRR3469531
HepG2_DDX47_repl_2	SRR4421745
HepG2_DDX47_repl_1	SRR4421746
HepG2_DDX52_repl_1	SRR4422456
HepG2_DDX52_repl_2	SRR4422457
HepG2_DDX55_repl_2	SRR4422554
HepG2_DDX55_repl_1	SRR4422555
HepG2_DDX5_repl_1	SRR4422287
HepG2_DDX5_repl_2	SRR4422288
HepG2_DDX6_repl_1	SRR3469416
HepG2_DDX6_repl_2	SRR3469417
HepG2_DHX30_repl_1	SRR4422369
HepG2_DHX30_repl_2	SRR4422370
HepG2_DKC1_repl_2	SRR4421353
HepG2_DKC1_repl_1	SRR4421354
HepG2_DNAJC21_repl_2	SRR4421726
HepG2_DNAJC21_repl_1	SRR4421727
HepG2_EEF2_repl_2	SRR4421840
HepG2_EEF2_repl_1	SRR4421841
HepG2_EFTUD2_repl_2	SRR4422049
HepG2_EFTUD2_repl_1	SRR4422050
HepG2_EIF2S1_repl_1	SRR3469562
HepG2_EIF2S1_repl_2	SRR3469563
HepG2_EIF2S2_repl_2	SRR4421342
HepG2_EIF2S2_repl_1	SRR4421343
HepG2_EIF3D_repl_1	SRR4422272
HepG2_EIF3D_repl_1	SRR4422273
HepG2_EIF3D_repl_2	SRR4422274
HepG2_EIF3G_repl_1	SRR3469546
HepG2_EIF3G_repl_2	SRR3469547
HepG2_EIF4A3_repl_1	SRR3469590
HepG2_EIF4A3_repl_2	SRR3469591
HepG2_EIF4B_repl_1	SRR3469448
HepG2_EIF4B_repl_2	SRR3469449
HepG2_EIF4G1_repl_1	SRR4421884
HepG2_EIF4G1_repl_2	SRR4421885
HepG2_EIF4G2_repl_1	SRR4421404
HepG2_EIF4G2_repl_2	SRR4421405
HepG2_ESF1_repl_1	SRR4422642
HepG2_ESF1_repl_2	SRR4422643
HepG2_ETF1_repl_1	ENCBS232YHB
HepG2_ETF1_repl_2	ENCBS714ECQ
HepG2_EWSR1_repl_2	SRR4421921
HepG2_EWSR1_repl_1	SRR4421922
HepG2_EXOSC9_repl_1	SRR3469512
HepG2_EXOSC9_repl_2	SRR3469513
HepG2_FAM120A_repl_2	SRR4422633
HepG2_FAM120A_repl_1	SRR4422634
HepG2_FASTKD1_repl_1	SRR4422218
HepG2_FASTKD1_repl_2	SRR4422219
HepG2_FASTKD2_repl_2	SRR3469538
HepG2_FASTKD2_repl_1	SRR3469539
HepG2_FIP1L1_repl_2	SRR4421351
HepG2_FIP1L1_repl_1	SRR4421352
HepG2_FKBP4_repl_2	SRR4422091
HepG2_FKBP4_repl_1	SRR4422092
HepG2_FMR1_repl_1	SRR4422575
HepG2_FMR1_repl_2	SRR4422576
HepG2_FXR1_repl_1	SRR3469370
HepG2_FXR1_repl_2	SRR3469371
HepG2_G3BP1_repl_2	SRR3469408
HepG2_G3BP1_repl_1	SRR3469409
HepG2_G3BP2_repl_1	SRR3469584
HepG2_G3BP2_repl_2	SRR3469585
HepG2_GEMIN5_repl_2	SRR4422246
HepG2_GEMIN5_repl_1	SRR4422247
HepG2_GNB2L1_repl_1	SRR4421365
HepG2_GNB2L1_repl_2	SRR4421366
HepG2_GPKOW_repl_2	SRR4422539
HepG2_GPKOW_repl_1	SRR4422540
HepG2_GRSF1_repl_2	SRR4422145
HepG2_GRSF1_repl_1	SRR4422146
HepG2_HLTF_repl_1	SRR3469372
HepG2_HLTF_repl_2	SRR3469373
HepG2_HNRNPA0_repl_2	SRR4422193
HepG2_HNRNPA0_repl_1	SRR4422194
HepG2_HNRNPA1_repl_1	SRR4421445
HepG2_HNRNPA1_repl_2	SRR4421446
HepG2_HNRNPA2B1_repl_2	SRR4422228
HepG2_HNRNPA2B1_repl_1	SRR4422229
HepG2_HNRNPAB_repl_2	SRR4421692
HepG2_HNRNPAB_repl_1	SRR4421693
HepG2_HNRNPC_repl_2	SRR4422650
HepG2_HNRNPC_repl_1	SRR4422651
HepG2_HNRNPD_repl_1	SRR4422154
HepG2_HNRNPD_repl_2	SRR4422155
HepG2_HNRNPF_repl_1	SRR4422141
HepG2_HNRNPF_repl_2	SRR4422142
HepG2_HNRNPLL_repl_2	SRR4421858
HepG2_HNRNPLL_repl_1	SRR4421859
HepG2_HNRNPL_repl_2	SRR4421400
HepG2_HNRNPL_repl_1	SRR4421401
HepG2_HNRNPM_repl_2	SRR4422567
HepG2_HNRNPM_repl_1	SRR4422568
HepG2_HNRNPUL1_repl_2	SRR4422134
HepG2_HNRNPUL1_repl_1	SRR4422135
HepG2_HNRNPU_repl_2	SRR4421623
HepG2_HNRNPU_repl_1	SRR4421624
HepG2_HSPD1_repl_1	SRR4421532
HepG2_HSPD1_repl_2	SRR4421533
HepG2_IGF2BP1_repl_1	SRR3469534
HepG2_IGF2BP1_repl_2	SRR3469535
HepG2_IGF2BP2_repl_1	SRR3469478
HepG2_IGF2BP2_repl_2	SRR3469479
HepG2_IGF2BP3_repl_1	SRR4422164
HepG2_IGF2BP3_repl_2	SRR4422165
HepG2_ILF3_repl_2	SRR4422493
HepG2_ILF3_repl_1	SRR4422494
HepG2_KHDRBS1_repl_2	SRR4422276
HepG2_KHDRBS1_repl_1	SRR4422277
HepG2_KHSRP_repl_1	SRR3469558
HepG2_KHSRP_repl_2	SRR3469559
HepG2_KIF1C_repl_1	SRR4421450
HepG2_KIF1C_repl_2	SRR4421451
HepG2_KRR1_repl_1	SRR4421936
HepG2_KRR1_repl_2	SRR4421937
HepG2_LARP4_repl_1	SRR4422202
HepG2_LARP4_repl_2	SRR4422203
HepG2_LARP7_repl_1	SRR4422042
HepG2_LARP7_repl_2	SRR4422043
HepG2_LIN28B_repl_2	SRR4422469
HepG2_LIN28B_repl_1	SRR4422470
HepG2_LSM11_repl_2	SRR4422430
HepG2_LSM11_repl_1	SRR4422431
HepG2_MAGOH_repl_1	SRR3469542
HepG2_MAGOH_repl_2	SRR3469543
HepG2_MATR3_repl_2	SRR3469484
HepG2_MATR3_repl_1	SRR3469485
HepG2_METAP2_repl_2	SRR4422562
HepG2_METAP2_repl_2	SRR4422563
HepG2_METAP2_repl_1	SRR4422564
HepG2_MSI2_repl_1	SRR4422441
HepG2_MSI2_repl_2	SRR4422442
HepG2_NAA15_repl_2	SRR4421681
HepG2_NAA15_repl_1	SRR4421682
HepG2_NCBP2_repl_1	SRR3469396
HepG2_NCBP2_repl_2	SRR3469397
HepG2_NELFE_repl_2	SRR3469586
HepG2_NELFE_repl_1	SRR3469587
HepG2_NIP7_repl_1	SRR4422137
HepG2_NIP7_repl_2	SRR4422138
HepG2_NOL12_repl_2	SRR4422108
HepG2_NOL12_repl_1	SRR4422109
HepG2_NONO_repl_2	SRR4422128
HepG2_NONO_repl_1	SRR4422129
HepG2_NSUN2_repl_1	SRR4422055
HepG2_NSUN2_repl_2	SRR4422056
HepG2_NUFIP2_repl_1	SRR4421980
HepG2_NUFIP2_repl_2	SRR4421981
HepG2_NUSAP1_repl_2	SRR4421437
HepG2_NUSAP1_repl_1	SRR4421438
HepG2_PABPC1_repl_2	SRR4422451
HepG2_PABPC1_repl_1	SRR4422452
HepG2_PABPC4_repl_1	SRR3469470
HepG2_PABPC4_repl_2	SRR3469471
HepG2_PCBP1_repl_2	SRR3469526
HepG2_PCBP1_repl_1	SRR3469527
HepG2_PCBP2_repl_2	SRR3469404
HepG2_PCBP2_repl_1	SRR3469405
HepG2_PES1_repl_2	SRR4421869
HepG2_PES1_repl_1	SRR4421870
HepG2_PKM_repl_1	SRR4422075
HepG2_PKM_repl_2	SRR4422076
HepG2_PNPT1_repl_2	SRR4422428
HepG2_PNPT1_repl_1	SRR4422429
HepG2_PPIG_repl_2	SRR4422040
HepG2_PPIG_repl_1	SRR4422041
HepG2_PPIL4_repl_2	SRR4422363
HepG2_PPIL4_repl_1	SRR4422364
HepG2_PRPF4_repl_2	ENCBS334WBP
HepG2_PRPF4_repl_1	ENCBS528KLM
HepG2_PRPF6_repl_2	SRR3469492
HepG2_PRPF6_repl_1	SRR3469493
HepG2_PRPF8_repl_1	SRR4422581
HepG2_PRPF8_repl_2	SRR4422582
HepG2_PSIP1_repl_2	SRR4422208
HepG2_PSIP1_repl_1	SRR4422209
HepG2_PTBP1_repl_1	SRR3469390
HepG2_PTBP1_repl_2	SRR3469391
HepG2_PUF60_repl_1	SRR4422083
HepG2_PUF60_repl_2	SRR4422084
HepG2_PUM1_repl_2	SRR4422508
HepG2_PUM1_repl_1	SRR4422509
HepG2_PUM2_repl_1	SRR4421478
HepG2_PUM2_repl_2	SRR4421479
HepG2_PUS1_repl_1	SRR4421595
HepG2_PUS1_repl_2	SRR4421596
HepG2_QKI_repl_1	SRR3469452
HepG2_QKI_repl_2	SRR3469453
HepG2_RAVER1_repl_1	SRR3469504
HepG2_RAVER1_repl_2	SRR3469505
HepG2_RBM15_repl_2	SRR4422006
HepG2_RBM15_repl_1	SRR4422007
HepG2_RBM22_repl_2	ENCBS454CXD
HepG2_RBM22_repl_1	ENCBS929QEJ
HepG2_RBM25_repl_2	SRR3469514
HepG2_RBM25_repl_1	SRR3469515
HepG2_RBM27_repl_1	SRR4421498
HepG2_RBM27_repl_2	SRR4421499
HepG2_RBM34_repl_2	SRR3469454
HepG2_RBM34_repl_1	SRR3469455
HepG2_RBM39_repl_2	SRR4422236
HepG2_RBM39_repl_1	SRR4422237
HepG2_RBM47_repl_1	SRR4422187
HepG2_RBM47_repl_2	SRR4422188
HepG2_RCC2_repl_1	SRR4422148
HepG2_RCC2_repl_2	SRR4422149
HepG2_RPL23A_repl_2	SRR4422159
HepG2_RPL23A_repl_1	SRR4422160
HepG2_RPLP0_repl_1	SRR4422676
HepG2_RPLP0_repl_2	SRR4422677
HepG2_RPS10_repl_2	SRR3469466
HepG2_RPS10_repl_1	SRR3469467
HepG2_RPS19_repl_2	SRR4421852
HepG2_RPS19_repl_1	SRR4421853
HepG2_RPS2_repl_2	SRR4422085
HepG2_RPS2_repl_1	SRR4422086
HepG2_RPS3A_repl_2	SRR4421371
HepG2_RPS3A_repl_1	SRR4421372
HepG2_RPS5_repl_1	SRR4422342
HepG2_RPS5_repl_2	SRR4422343
HepG2_RRP9_repl_2	SRR4421834
HepG2_RRP9_repl_1	SRR4421835
HepG2_SAFB2_repl_1	SRR4421344
HepG2_SAFB2_repl_2	SRR4421345
HepG2_SART3_repl_2	SRR4422305
HepG2_SART3_repl_1	SRR4422306
HepG2_SBDS_repl_2	SRR4421665
HepG2_SBDS_repl_1	SRR4421666
HepG2_SERBP1_repl_1	SRR4422316
HepG2_SERBP1_repl_2	SRR4422317
HepG2_SF1_repl_1	SRR4422071
HepG2_SF1_repl_2	SRR4422072
HepG2_SF3A3_repl_2	SRR4421705
HepG2_SF3A3_repl_1	SRR4421706
HepG2_SF3B1_repl_1	SRR4422491
HepG2_SF3B1_repl_2	SRR4422492
HepG2_SF3B4_repl_2	SRR3469422
HepG2_SF3B4_repl_1	SRR3469423
HepG2_SLBP_repl_1	SRR4421903
HepG2_SLBP_repl_2	SRR4421904
HepG2_SLTM_repl_2	SRR3469426
HepG2_SLTM_repl_1	SRR3469427
HepG2_SMN1_repl_1	SRR4422674
HepG2_SMN1_repl_2	SRR4422675
HepG2_SMNDC1_repl_2	SRR3469600
HepG2_SMNDC1_repl_1	SRR3469601
HepG2_SND1_repl_2	SRR3469462
HepG2_SND1_repl_1	SRR3469463
HepG2_SNRNP200_repl_1	SRR4421889
HepG2_SNRNP200_repl_2	SRR4421890
HepG2_SNRNP70_repl_2	SRR4422069
HepG2_SNRNP70_repl_1	SRR4422070
HepG2_SRFBP1_repl_2	ENCBS447BKF
HepG2_SRFBP1_repl_1	ENCBS971IZW
HepG2_SRP68_repl_2	SRR4421427
HepG2_SRP68_repl_1	SRR4421428
HepG2_SRSF1_repl_2	SRR3469392
HepG2_SRSF1_repl_1	SRR3469393
HepG2_SRSF3_repl_2	SRR4421711
HepG2_SRSF3_repl_1	SRR4421712
HepG2_SRSF5_repl_2	SRR4421796
HepG2_SRSF5_repl_1	SRR4421797
HepG2_SRSF5_repl_2	SRR4422253
HepG2_SRSF5_repl_1	SRR4422254
HepG2_SRSF7_repl_1	SRR3469382
HepG2_SRSF7_repl_2	SRR3469383
HepG2_SRSF9_repl_1	SRR3469508
HepG2_SRSF9_repl_2	SRR3469509
HepG2_SSB_repl_1	ENCBS665EFH
HepG2_SSB_repl_2	ENCBS810CIP
HepG2_SSRP1_repl_1	SRR4421775
HepG2_SSRP1_repl_2	SRR4421776
HepG2_STAU1_repl_2	SRR4421367
HepG2_STAU1_repl_1	SRR4421368
HepG2_STIP1_repl_2	SRR4422403
HepG2_STIP1_repl_1	SRR4422404
HepG2_SUCLG1_repl_1	SRR4422308
HepG2_SUCLG1_repl_2	SRR4422309
HepG2_SUGP2_repl_2	SRR4422348
HepG2_SUGP2_repl_1	SRR4422349
HepG2_SUPV3L1_repl_2	SRR4422572
HepG2_SUPV3L1_repl_1	SRR4422573
HepG2_TAF15_repl_1	SRR3469602
HepG2_TAF15_repl_2	SRR3469603
HepG2_TARDBP_repl_2	SRR4421908
HepG2_TARDBP_repl_1	SRR4421909
HepG2_TBRG4_repl_2	SRR4422214
HepG2_TBRG4_repl_1	SRR4422215
HepG2_TIA1_repl_1	SRR3469388
HepG2_TIA1_repl_2	SRR3469389
HepG2_TIAL1_repl_2	SRR4421812
HepG2_TIAL1_repl_1	SRR4421813
HepG2_TRA2A_repl_2	SRR3469374
HepG2_TRA2A_repl_1	SRR3469375
HepG2_TRIM56_repl_1	SRR4421617
HepG2_TRIM56_repl_2	SRR4421618
HepG2_TROVE2_repl_1	SRR4422510
HepG2_TROVE2_repl_2	SRR4422511
HepG2_TUFM_repl_1	SRR4421824
HepG2_TUFM_repl_2	SRR4421825
HepG2_U2AF1_repl_1	SRR4421699
HepG2_U2AF1_repl_2	SRR4421700
HepG2_U2AF2_repl_2	SRR3469522
HepG2_U2AF2_repl_1	SRR3469523
HepG2_U2AF2_repl_2	SRR4421784
HepG2_U2AF2_repl_1	SRR4421785
HepG2_UCHL5_repl_1	SRR4422156
HepG2_UCHL5_repl_2	SRR4422157
HepG2_UTP18_repl_2	SRR4421564
HepG2_UTP18_repl_1	SRR4421565
HepG2_UTP3_repl_2	SRR4422458
HepG2_UTP3_repl_1	SRR4422459
HepG2_XPO5_repl_1	SRR4422255
HepG2_XPO5_repl_2	SRR4422256
HepG2_YBX3_repl_2	SRR4421866
HepG2_YBX3_repl_1	SRR4421867
HepG2_ZNF622_repl_1	SRR4421899
HepG2_ZNF622_repl_2	SRR4421900
HepG2_ZRANB2_repl_1	SRR3469410
HepG2_ZRANB2_repl_2	SRR3469411
